# Standardizing protein corona characterization in nanomedicine: a multi-center study to enhance reproducibility and data homogeneity

**DOI:** 10.1101/2024.04.25.591109

**Authors:** Ali Akbar Ashkarran, Hassan Gharibi, Seyed Majed Modaresi, Amir Ata Saei, Morteza Mahmoudi

## Abstract

Our recent findings reveal substantial variability in the characterization of identical protein corona across different proteomics facilities, demonstrating that protein corona datasets are not easily comparable between independent studies. We have shown that heterogeneity in the final composition of the identical protein corona mainly originates from variations in sample preparation protocols, liquid chromatography mass spectrometry (LC-MS) workflows, and raw data processing. Here, to address this issue, we developed standardized protocols and unified sample preparation workflows, and distributed identical protein corona digests to several proteomics centers that performed better in our previous study. Additionally, we examined the influence of using similar mass spectrometry instruments on data homogeneity. Furthermore, we evaluated whether standardizing database search parameters and data processing workflows could enhance data uniformity. More specifically, our new findings reveal a remarkable, stepwise improvement in protein corona data consistency across various proteomics facilities. Streamlining the whole workflow results in a dramatic increase in protein ID overlaps from 11% for good centers to 40% across core facilities that utilized similar instruments and were subjected to a uniform database search. This comprehensive analysis identifies key factors contributing to data heterogeneity in mass spectrometry-based proteomics of protein corona and plasma-related samples. By streamlining these processes, our findings significantly advance the potential for consistent and reliable nanomedicine-based diagnostics and therapeutics across different studies.
