## Supplementary material for "Standardizing protein corona characterization in nanomedicine: a multi-center study to enhance reproducibility and data homogeneity": Supp Data 2

### Sheet: Supp Data 2
Supplementary Data 2. Proteins quantified in the uniform search for the 4 core facilities using similar instruments
	Majority protein IDs	Protein names	Gene names	Peptides	Unique peptides	Center 1 abundance	Center 3 abundance	Center 13 abundance	Center 9 abundance
1	A0A075B6I0	NA	IGLV8-61	2	2	2.71e-05	0.000131888	0.000265386	2.41e-05
2	A0A075B6K5;P80748	Ig lambda chain V-III region LOI	IGLV3-9	1	1	0.000344763	NA	0.000390843	0.000333933
3	A0A075B6P5;A0A087WW87;P01615;P01614;A0A075B6S6	Ig kappa chain V-II region FR;Ig kappa chain V-II region Cum	IGKV2D-28;IGKV2-40;IGKV2D-30	2	1	0.00161048	NA	0.00190662	0.00161808
4	A0A0C4DH68;A0A075B6R9	NA	IGKV2-24;IGKV2D-24	3	2	0.000355713	NA	NA	0.000357034
5	A0A087WSY6	NA	IGKV3D-15	2	1	0.00117696	7.38e-05	0.000265457	0.000636559
6	A0A0A0MRZ8;P04433	Ig kappa chain V-III region VG	IGKV3D-11	2	2	0.000839227	NA	0.000719513	0.000869379
7	A0A0C4DH42;P0DP03;P0DP02;A0A0B4J1X5;P01767;P01772;P01768;P01764	Ig heavy chain V-III region BUT;Ig heavy chain V-III region KOL;Ig heavy chain V-III region CAM;Ig heavy chain V-III region 23	IGHV3-66;IGHV3-74;IGHV3-23	1	1	0.00322671	0.000485678	0.00105492	0.00320796
8	A0A0C4DH31	NA	IGHV1-18	1	1	0.000204678	NA	NA	0.000205334
9	A0A0C4DH67;A0A0C4DH69;A0A075B6S5	NA	IGKV1-8;IGKV1-9;IGKV1-27	2	2	0.000232255	NA	0.00028858	0.000224092
10	A2A2Z9	Ankyrin repeat domain-containing protein 18B	ANKRD18B	1	1	0.000114542	NA	NA	0.000103257
11	A6NEM1;A6NI86;H0YKK7	Golgin subfamily A member 6-like protein 9;Putative golgin subfamily A member 6-like protein 10;Putative golgin subfamily A member 6-like protein 19	GOLGA6L9;GOLGA6L10;GOLGA6L19	2	2	0.00161923	NA	NA	0.00162444
12	P0DOX8;B9A064;P0CG04	Immunoglobulin lambda-like polypeptide 5;Ig lambda-1 chain C regions	IGLL5;IGLC1	6	2	0.00170708	0.000487813	0.000582468	0.00171508
13	O00151	PDZ and LIM domain protein 1	PDLIM1	2	2	0.000154232	NA	0.000151212	0.000147
14	O00161	Synaptosomal-associated protein 23	SNAP23	5	5	0.000131285	8.87e-05	0.00019791	0.000129134
15	O00187	Mannan-binding lectin serine protease 2;Mannan-binding lectin serine protease 2 A chain;Mannan-binding lectin serine protease 2 B chain	MASP2	4	4	0.000794915	NA	0.000491326	0.000798652
16	O00194	Ras-related protein Rab-27B	RAB27B	4	4	0.000512672	NA	0.000341891	0.00049701
17	O00299	Chloride intracellular channel protein 1	CLIC1	5	5	0.000146301	NA	0.000311892	0.000122198
18	O14791	Apolipoprotein L1	APOL1	8	8	0.000605892	NA	0.000703391	0.000608809
19	P19105;O14950	Myosin regulatory light chain 12A;Myosin regulatory light chain 12B	MYL12A;MYL12B	8	3	0.000710232	0.000282893	0.00117917	0.000713499
20	O43866	CD5 antigen-like	CD5L	9	9	0.00171543	0.000604602	0.00110082	0.00172418
21	O60502	Protein O-GlcNAcase	MGEA5	1	1	0.000576493	NA	NA	0.000516506
22	O75116	Rho-associated protein kinase 2	ROCK2	4	4	0.000429011	0.000154689	0.000124392	0.000438528
23	O75636	Ficolin-3	FCN3	13	13	0.0325986	0.0302134	0.0289937	0.0326637
24	O75915	PRA1 family protein 3	ARL6IP5	2	2	0.000499077	NA	0.000411863	0.000501492
25	O75955	Flotillin-1	FLOT1	4	4	0.000104612	NA	0.00013918	0.00010165
26	O94919	Endonuclease domain-containing 1 protein	ENDOD1	4	4	0.000293349	0.000221445	0.000122065	0.000274474
27	O95487	Protein transport protein Sec24B	SEC24B	1	1	0.000151199	NA	NA	0.000152269
28	P00387	NADH-cytochrome b5 reductase 3;NADH-cytochrome b5 reductase 3 membrane-bound form;NADH-cytochrome b5 reductase 3 soluble form	CYB5R3	5	5	0.000621444	NA	0.000278333	0.000623451
29	P00450	Ceruloplasmin	CP	19	19	0.000993292	0.000168268	0.00103672	0.00101048
30	P00734	Prothrombin;Activation peptide fragment 1;Activation peptide fragment 2;Thrombin light chain;Thrombin heavy chain	F2	13	13	0.00102048	7.62e-05	0.000740424	0.00101539
31	P00736	Complement C1r subcomponent;Complement C1r subcomponent heavy chain;Complement C1r subcomponent light chain	C1R	14	14	0.0003513	0.0005846	0.000415934	0.000352975
32	P00738	Haptoglobin;Haptoglobin alpha chain;Haptoglobin beta chain	HP	30	14	0.00616724	0.00269421	0.00661734	0.00612739
33	P00739	Haptoglobin-related protein	HPR	19	3	0.00116412	0.000424483	0.000604965	0.00117049
34	P00747	Plasminogen;Plasmin heavy chain A;Activation peptide;Angiostatin;Plasmin heavy chain A, short form;Plasmin light chain B	PLG	15	15	0.00102535	0.000304769	0.00120556	0.00104649
35	P00751	Complement factor B;Complement factor B Ba fragment;Complement factor B Bb fragment	CFB	14	14	0.000216175	0.000458607	0.00139483	0.000207481
36	P01008	Antithrombin-III	SERPINC1	15	15	0.000993734	0.000652662	0.00156362	0.00111568
37	P01009	Alpha-1-antitrypsin;Short peptide from AAT	SERPINA1	22	22	0.00538466	0.000274069	0.00699108	0.00530378
38	P01011	Alpha-1-antichymotrypsin;Alpha-1-antichymotrypsin His-Pro-less	SERPINA3	9	9	0.000395944	0.000682162	0.00121838	0.000397795
39	P01019	Angiotensinogen;Angiotensin-1;Angiotensin-2;Angiotensin-3;Angiotensin-4;Angiotensin 1-9;Angiotensin 1-7;Angiotensin 1-5;Angiotensin 1-4	AGT	6	6	0.000890391	3.84e-05	0.00152979	0.000894952
40	P01023	Alpha-2-macroglobulin	A2M	51	51	0.00209982	0.000627022	0.00250504	0.00204327
41	P01024	Complement C3;Complement C3 beta chain;C3-beta-c;Complement C3 alpha chain;C3a anaphylatoxin;Acylation stimulating protein;Complement C3b alpha chain;Complement C3c alpha chain fragment 1;Complement C3dg fragment;Complement C3g fragment;Complement C3d fragment;Complement C3f fragment;Complement C3c alpha chain fragment 2	C3	90	83	0.00571284	0.00634397	0.00571176	0.00563596
42	P01042	Kininogen-1;Kininogen-1 heavy chain;T-kinin;Bradykinin;Lysyl-bradykinin;Kininogen-1 light chain;Low molecular weight growth-promoting factor	KNG1	10	10	0.000814421	0.000494979	0.0012914	0.000818727
43	P01591	Immunoglobulin J chain	IGJ	6	6	0.00215345	0.00103849	0.00161703	0.00216396
44	P01619	Ig kappa chain V-III region B6	NA	3	3	0.00145763	0.00122502	0.00208179	0.00146536
45	P01700;P01699	Ig lambda chain V-I region HA;Ig lambda chain V-I region VOR	NA	2	2	0.00101893	NA	0.00069902	0.00099648
46	P01780;A0A0C4DH32;A0A0B4J1V1;P0DP04;A0A0B4J1X8;P01766;P01763;P01762;P01782	Ig heavy chain V-III region JON;Ig heavy chain V-III region BRO;Ig heavy chain V-III region WEA;Ig heavy chain V-III region TRO;Ig heavy chain V-III region DOB	IGHV3-20;IGHV3-21;IGHV3-43	2	2	0.00237391	0.000695076	0.000864117	0.00237685
47	P01834	Ig kappa chain C region	IGKC	10	2	0.0142124	0.00747648	0.00604441	0.0142791
48	P0DOX5;P01857	Ig gamma-1 chain C region	IGHG1	17	9	0.0241529	0.0156475	0.0168797	0.0242677
49	P01859	Ig gamma-2 chain C region	IGHG2	16	9	0.0191493	0.00863372	0.0152439	0.0194405
50	P01860	Ig gamma-3 chain C region	IGHG3	14	4	0.000736767	0.00128324	0.000766415	0.000707276
51	P01861	Ig gamma-4 chain C region	IGHG4	10	3	0.00137208	0.000646917	0.00114719	0.00143123
52	P01871	Ig mu chain C region	IGHM	18	5	0.026941	0.0079071	0.0147169	0.0269737
53	P01876	Ig alpha-1 chain C region	IGHA1	11	8	0.00662468	0.00255522	0.00799605	0.00675598
54	P01889	HLA class I histocompatibility antigen, B-7 alpha chain	HLA-B	6	2	0.000929387	NA	0.000659578	0.000933769
55	P02549	Spectrin alpha chain, erythrocytic 1	SPTA1	77	77	0.00125253	0.000578415	0.00142983	0.00125193
56	P02647	Apolipoprotein A-I;Proapolipoprotein A-I;Truncated apolipoprotein A-I	APOA1	39	38	0.241613	0.419741	0.290927	0.242866
57	P02649	Apolipoprotein E	APOE	21	21	0.0403983	0.0446928	0.0366282	0.0403929
58	P02652	Apolipoprotein A-II;Proapolipoprotein A-II;Truncated apolipoprotein A-II	APOA2	7	7	0.0206211	0.0588068	0.0193257	0.0207243
59	P02654	Apolipoprotein C-I;Truncated apolipoprotein C-I	APOC1	6	6	0.0521118	0.012325	0.0627588	0.0523698
60	P02655	Apolipoprotein C-II;Proapolipoprotein C-II	APOC2	5	5	0.0100533	0.00803513	0.00808665	0.0100968
61	P02656	Apolipoprotein C-III	APOC3	5	5	0.0701297	0.061952	0.0717842	0.0700079
62	P02671	Fibrinogen alpha chain;Fibrinopeptide A;Fibrinogen alpha chain	FGA	30	30	0.0038185	0.00158523	0.00570814	0.00379398
63	P02675	Fibrinogen beta chain;Fibrinopeptide B;Fibrinogen beta chain	FGB	27	27	0.0130234	0.00365003	0.00743863	0.0131212
64	P02679	Fibrinogen gamma chain	FGG	21	21	0.00920522	0.00332359	0.00787166	0.00922205
65	P02724	Glycophorin-A	GYPA	2	2	0.00140924	0.000877248	0.00179031	0.00141605
66	P02730	Band 3 anion transport protein	SLC4A1	26	26	0.0157195	0.0107186	0.010612	0.0156605
67	P02743	Serum amyloid P-component;Serum amyloid P-component(1-203)	APCS	9	9	0.000423996	0.000266638	0.000491174	0.000422794
68	P02746	Complement C1q subcomponent subunit B	C1QB	4	4	0.00256281	0.000633126	0.00135251	0.00257593
69	P02747	Complement C1q subcomponent subunit C	C1QC	4	4	0.00114439	0.00131001	0.00154392	0.00114976
70	P02748	Complement component C9;Complement component C9a;Complement component C9b	C9	14	12	0.00111962	0.000925892	0.000890619	0.00109721
71	P02749	Beta-2-glycoprotein 1	APOH	11	11	0.00291772	0.00336205	0.00266765	0.00292825
72	P02751	Fibronectin;Anastellin;Ugl-Y1;Ugl-Y2;Ugl-Y3	FN1	36	36	0.00125317	0.000297055	0.00124396	0.00124147
73	P02760	Protein AMBP;Alpha-1-microglobulin;Inter-alpha-trypsin inhibitor light chain;Trypstatin	AMBP	5	5	0.000972136	0.000301128	0.000757623	0.000927642
74	P02763	Alpha-1-acid glycoprotein 1	ORM1	6	4	0.00166399	1.65e-05	0.00270906	0.00166051
75	P02765	Alpha-2-HS-glycoprotein;Alpha-2-HS-glycoprotein chain A;Alpha-2-HS-glycoprotein chain B	AHSG	6	6	0.00207161	0.00548924	0.00141912	0.00208121
76	P02766	Transthyretin	TTR	10	10	0.00145543	0.000738415	0.00526017	0.00147599
77	P02774	Vitamin D-binding protein	GC	21	21	0.00399919	0.00234518	0.0033502	0.00402339
78	P02775	Platelet basic protein;Connective tissue-activating peptide III;TC-2;Connective tissue-activating peptide III(1-81);Beta-thromboglobulin;Neutrophil-activating peptide 2(74);Neutrophil-activating peptide 2(73);Neutrophil-activating peptide 2;TC-1;Neutrophil-activating peptide 2(1-66);Neutrophil-activating peptide 2(1-63)	PPBP	4	4	0.000874475	NA	0.000372283	0.00086626
79	P02776;P10720	Platelet factor 4;Platelet factor 4, short form;Platelet factor 4 variant;Platelet factor 4 variant(4-74);Platelet factor 4 variant(5-74);Platelet factor 4 variant(6-74)	PF4;PF4V1	2	2	0.00097204	NA	0.000504486	0.000960094
80	P02787	Serotransferrin	TF	52	52	0.00521103	0.00423146	0.0050659	0.00523095
81	P02790	Hemopexin	HPX	14	14	0.00376743	0.00382574	0.00348428	0.0036846
82	P04003	C4b-binding protein alpha chain	C4BPA	18	18	0.00374299	0.000312874	0.00435096	0.00376337
83	P04004	Vitronectin;Vitronectin V65 subunit;Vitronectin V10 subunit;Somatomedin-B	VTN	19	19	0.0184427	0.00597743	0.0109936	0.0185315
84	P04114	Apolipoprotein B-100;Apolipoprotein B-48	APOB	180	180	0.00533951	0.00189481	0.00582593	0.00532596
85	P04179	Superoxide dismutase [Mn], mitochondrial	SOD2	4	4	0.000283252	0.000307141	0.000224356	0.000273047
86	P04196	Histidine-rich glycoprotein	HRG	8	8	0.000194696	0.000149285	0.00138549	0.000199084
87	P04217	Alpha-1B-glycoprotein	A1BG	11	11	0.000619576	0.000224545	0.00063229	0.000618172
88	P04275	von Willebrand factor;von Willebrand antigen 2	VWF	13	13	0.000231286	6.45e-05	0.000287512	0.000243226
89	P04406	Glyceraldehyde-3-phosphate dehydrogenase	GAPDH	6	6	0.000683902	NA	0.000393359	0.000703488
90	P04439	HLA class I histocompatibility antigen, A-3 alpha chain	HLA-A	5	1	0.00103393	0.00122108	0.000837867	0.00103909
91	P04792	Heat shock protein beta-1	HSPB1	3	3	0.000332782	0.000215605	0.000381303	0.000334315
92	P04899	Guanine nucleotide-binding protein G(i) subunit alpha-2	GNAI2	10	10	0.000271481	0.00022065	0.000477776	0.000272657
93	P04921	Glycophorin-C	GYPC	1	1	0.000323735	NA	NA	0.000325343
94	P05023;P13637	Sodium/potassium-transporting ATPase subunit alpha-1;Sodium/potassium-transporting ATPase subunit alpha-3	ATP1A1;ATP1A3	3	3	4.22e-05	NA	NA	4.25e-05
95	P05090	Apolipoprotein D	APOD	8	8	0.00257526	NA	0.00161038	0.00258493
96	P05106	Integrin beta-3	ITGB3	26	26	0.00442388	0.00340232	0.00286944	0.00447739
97	P05141;P12235	ADP/ATP translocase 2;ADP/ATP translocase 2, N-terminally processed;ADP/ATP translocase 1	SLC25A5;SLC25A4	4	2	0.000647242	0.00122299	0.00209957	0.000649333
98	P05155	Plasma protease C1 inhibitor	SERPING1	8	8	0.00016359	0.000121399	0.000832745	0.000164473
99	P05546	Heparin cofactor 2	SERPIND1	8	8	0.000730772	0.000633838	0.000696742	0.000724902
100	P06310	Ig kappa chain V-II region RPMI 6410	NA	3	2	0.00268386	NA	0.00249645	0.00269677
101	P06312	Ig kappa chain V-IV region	IGKV4-1	2	2	0.000846042	0.000297015	0.000336732	0.0008346
102	P06576	ATP synthase subunit beta, mitochondrial	ATP5B	9	9	0.000383573	NA	0.000355739	0.000320527
103	P06727	Apolipoprotein A-IV	APOA4	28	26	0.00410132	0.00575369	0.00554876	0.00402492
104	P06733	Alpha-enolase	ENO1	9	7	0.00025688	4.55e-05	0.00122209	0.000291028
105	P06753	Tropomyosin alpha-3 chain	TPM3	7	5	0.000435636	0.000333428	0.000537934	0.000432606
106	P07225	Vitamin K-dependent protein S	PROS1	8	8	0.000218758	NA	0.000598238	0.000216177
107	P07359	Platelet glycoprotein Ib alpha chain;Glycocalicin	GP1BA	5	5	0.00105156	0.000754612	0.000796347	0.00105764
108	P07437;Q9BVA1;Q13885	Tubulin beta chain;Tubulin beta-2B chain;Tubulin beta-2A chain	TUBB;TUBB2B;TUBB2A	15	4	0.00152016	0.00132893	0.0011414	0.00150506
109	P07737	Profilin-1	PFN1	5	5	0.000152236	0.000220483	0.000340128	0.000148244
110	P08238;P07900	Heat shock protein HSP 90-beta;Heat shock protein HSP 90-alpha	HSP90AB1;HSP90AA1	3	3	0.000264876	NA	0.000105677	0.000256132
111	P08514	Integrin alpha-IIb;Integrin alpha-IIb heavy chain;Integrin alpha-IIb light chain, form 1;Integrin alpha-IIb light chain, form 2	ITGA2B	32	32	0.00357499	0.00156901	0.00327668	0.00357755
112	P08519	Apolipoprotein(a)	LPA	5	5	0.00120736	NA	0.000511254	0.00121303
113	P08567	Pleckstrin	PLEK	4	4	0.00083585	0.00017701	0.00222414	0.000820696
114	P08603	Complement factor H	CFH	22	22	0.000137313	1.45e-05	0.000744967	0.000122838
115	P08697	Alpha-2-antiplasmin	SERPINF2	7	7	6.76e-05	5.65e-05	0.000419682	6.61e-05
116	P09871	Complement C1s subcomponent;Complement C1s subcomponent heavy chain;Complement C1s subcomponent light chain	C1S	6	6	0.000135419	2.24e-05	0.000497417	0.000136792
117	P0C0L4	Complement C4-A;Complement C4 beta chain;Complement C4-A alpha chain;C4a anaphylatoxin;C4b-A;C4d-A;Complement C4 gamma chain	C4A	49	3	0.000571205	0.000595793	0.000485095	0.000573888
118	P0C0L5	Complement C4-B;Complement C4 beta chain;Complement C4-B alpha chain;C4a anaphylatoxin;C4b-B;C4d-B;Complement C4 gamma chain	C4B	49	3	0.00581778	0.001918	0.00526768	0.00585811
119	P0DJI8	Serum amyloid A-1 protein;Amyloid protein A;Serum amyloid protein A(2-104);Serum amyloid protein A(3-104);Serum amyloid protein A(2-103);Serum amyloid protein A(2-102);Serum amyloid protein A(4-101)	SAA1	7	2	0.0149652	0.00164372	0.00458379	0.0150345
120	P0DJI9	Serum amyloid A-2 protein	SAA2	7	2	0.0020479	0.000678606	0.0010928	0.00205814
121	P0DOX2	NA	NA	6	2	9.5e-05	NA	NA	9.55e-05
122	P0DOX6	NA	NA	14	1	0.000651351	NA	0.000849483	0.00065423
123	P0DOX7	NA	NA	10	2	0.00741377	0.00412579	0.0247101	0.00744827
124	P0DOY3;P0DOY2;P0CF74	Ig lambda-6 chain C region	IGLC6	8	4	0.0122913	0.00567766	0.00832117	0.0123762
125	P0DP25;P0DP24;P0DP23	NA	NA	2	2	0.000502229	NA	0.000278177	0.000454568
126	P10643	Complement component C7	C7	3	3	0.000443655	NA	0.000236921	0.000446149
127	P10809	60 kDa heat shock protein, mitochondrial	HSPD1	6	6	0.00028934	NA	0.000261	0.000279334
128	P10909	Clusterin;Clusterin beta chain;Clusterin alpha chain	CLU	20	20	0.04688	0.0534754	0.0426884	0.0463775
129	P11021	78 kDa glucose-regulated protein	HSPA5	3	3	0.000142935	NA	NA	0.000120034
130	P11166	Solute carrier family 2, facilitated glucose transporter member 1	SLC2A1	6	6	0.000598986	0.000603851	0.000889288	0.000603625
131	P11169;Q8TDB8	Solute carrier family 2, facilitated glucose transporter member 3;Solute carrier family 2, facilitated glucose transporter member 14	SLC2A3;SLC2A14	3	3	0.000527129	NA	0.000282463	0.000511598
132	P11277	Spectrin beta chain, erythrocytic	SPTB	82	82	0.00121285	0.000713703	0.00173703	0.00126329
133	P12259	Coagulation factor V;Coagulation factor V heavy chain;Coagulation factor V light chain	F5	27	21	0.000726515	0.000396901	0.00146027	0.000730059
134	P12814	Alpha-actinin-1	ACTN1	30	30	0.00109763	0.00039534	0.00160524	0.00113566
135	P13073	Cytochrome c oxidase subunit 4 isoform 1, mitochondrial	COX4I1	2	2	0.000156438	NA	8.34e-05	0.000130855
136	P13224	Platelet glycoprotein Ib beta chain	GP1BB	4	4	0.0018899	0.00192371	0.00131259	0.00184247
137	P13929	Beta-enolase	ENO3	7	5	0.000527925	NA	0.000432297	0.0005305
138	P13987	CD59 glycoprotein	CD59	2	2	0.000213424	NA	0.000218693	0.000178872
139	P14770	Platelet glycoprotein IX	GP9	3	3	0.000874059	0.00111145	0.000693579	0.00087812
140	P16157	Ankyrin-1	ANK1	48	48	0.00233324	0.000387646	0.00167408	0.00234293
141	P16284	Platelet endothelial cell adhesion molecule	PECAM1	12	12	0.000172162	NA	0.000396236	0.000175049
142	P16452	Erythrocyte membrane protein band 4.2	EPB42	12	12	0.000381876	4.78e-05	0.000912786	0.000379898
143	P16615	Sarcoplasmic/endoplasmic reticulum calcium ATPase 2	ATP2A2	10	5	0.000112459	NA	0.000216175	0.000113257
144	P16671	Platelet glycoprotein 4	CD36	6	6	1.14e-05	5.15e-05	0.000818472	1.23e-05
145	P18206	Vinculin	VCL	20	20	0.000808127	0.000469148	0.000504479	0.000780846
146	P19652	Alpha-1-acid glycoprotein 2	ORM2	5	3	0.000783911	0.000694377	0.000798286	0.000750501
147	P19823	Inter-alpha-trypsin inhibitor heavy chain H2	ITIH2	17	17	0.00193733	0.00130777	0.00179105	0.00197616
148	P19827	Inter-alpha-trypsin inhibitor heavy chain H1	ITIH1	15	15	0.00110389	0.000514462	0.00110447	0.00109325
149	Q9NRW1;P20340;Q14964	Ras-related protein Rab-6B;Ras-related protein Rab-6A;Ras-related protein Rab-39A	RAB6B;RAB6A;RAB39A	1	1	0.000141818	NA	0.000179157	0.00014435
150	P20851	C4b-binding protein beta chain	C4BPB	4	4	0.000139405	0.000160851	0.000229461	0.000130746
151	P21333	Filamin-A	FLNA	112	112	0.00524659	0.00288012	0.00556581	0.0052791
152	P21796	Voltage-dependent anion-selective channel protein 1	VDAC1	6	6	0.000170706	0.000289544	0.0002737	0.000149922
153	P21926	CD9 antigen	CD9	2	2	0.000637591	NA	0.00087584	0.000639934
154	P22105	Tenascin-X	TNXB	2	2	0.0010391	0.000651595	NA	0.00100901
155	P22352	Glutathione peroxidase 3	GPX3	3	3	0.000274363	0.000199645	0.000194898	0.000260771
156	P23528;Q9Y281	Cofilin-1;Cofilin-2	CFL1;CFL2	4	4	0.000449	0.000158556	0.000880123	0.000437268
157	P24557	Thromboxane-A synthase	TBXAS1	2	2	0.000111182	0.000157818	0.000197975	0.000101096
158	P24844	Myosin regulatory light polypeptide 9	MYL9	7	2	0.000314914	NA	NA	0.000316407
159	P25705	ATP synthase subunit alpha, mitochondrial	ATP5A1	10	10	0.000518924	0.000926545	0.00257593	0.000514074
160	P27105	Erythrocyte band 7 integral membrane protein	STOM	14	14	0.00326611	0.00191346	0.00169168	0.00342822
161	P27169	Serum paraoxonase/arylesterase 1	PON1	8	8	0.0018428	0.00130342	0.00189008	0.00185143
162	P27348	14-3-3 protein theta	YWHAQ	2	1	0.000112538	NA	5.73e-05	0.000102422
163	P29972	Aquaporin-1	AQP1	1	1	0.000442263	NA	0.000206138	0.000388374
164	P30041	Peroxiredoxin-6	PRDX6	2	2	0.000156505	NA	0.000112176	0.00014916
165	P35542	Serum amyloid A-4 protein	SAA4	4	4	0.00608094	0.0818272	0.00547839	0.00611016
166	P35579	Myosin-9	MYH9	99	92	0.00600499	0.00274968	0.00454506	0.00589768
167	P43652	Afamin	AFM	7	7	0.000156697	NA	0.00037051	0.000146377
168	P48059	LIM and senescent cell antigen-like-containing domain protein 1	LIMS1	3	3	0.000862265	0.00062199	0.000689358	0.000878889
169	P49441	Inositol polyphosphate 1-phosphatase	INPP1	1	1	0.0177696	NA	NA	0.0172823
170	P49908	Selenoprotein P	SEPP1	3	3	0.000340499	NA	0.000157453	0.000279807
171	P55056	Apolipoprotein C-IV	APOC4	5	5	0.0243532	0.0167192	0.0175629	0.0242895
172	P60660	Myosin light polypeptide 6	MYL6	8	8	0.00318143	0.00112202	0.00500556	0.0031528
173	P60709	Actin, cytoplasmic 1;Actin, cytoplasmic 1, N-terminally processed	ACTB	18	1	0.0271275	0.0244682	0.0247822	0.027774
174	P62258	14-3-3 protein epsilon	YWHAE	5	4	0.000454087	NA	0.000122605	0.000436608
175	P63104	14-3-3 protein zeta/delta	YWHAZ	5	4	0.000196739	NA	0.000290619	0.000193822
176	P63261	Actin, cytoplasmic 2;Actin, cytoplasmic 2, N-terminally processed	ACTG1	18	1	0.000634485	0.00103223	0.00150491	0.000465639
177	P67936	Tropomyosin alpha-4 chain	TPM4	11	9	0.00254094	0.000351385	0.00229439	0.00274048
178	P68133;P68032;P63267;P62736	Actin, alpha skeletal muscle;Actin, alpha cardiac muscle 1;Actin, gamma-enteric smooth muscle;Actin, aortic smooth muscle	ACTA1;ACTC1;ACTG2;ACTA2	10	1	0.00650097	0.0032727	0.00253344	0.00636673
179	P68363	Tubulin alpha-1B chain	TUBA1B	17	0	0.00460553	0.000774191	0.00441703	0.00463865
180	P68366	Tubulin alpha-4A chain	TUBA4A	16	4	0.00093913	0.000902114	0.00215081	0.000915487
181	P68371	Tubulin beta-4B chain	TUBB4B	14	1	0.000635783	0.000440641	0.00071296	0.000626986
182	P68871	Hemoglobin subunit beta;LVV-hemorphin-7;Spinorphin	HBB	10	5	0.0053636	0.000639252	0.0035205	0.0053385
183	P69905	Hemoglobin subunit alpha	HBA1	6	3	0.00131225	0.0036456	0.00241184	0.00132005
184	P81877	Single-stranded DNA-binding protein 2	SSBP2	1	1	0.000544376	NA	NA	0.000504474
185	Q04917	14-3-3 protein eta	YWHAH	2	1	0.000266946	0.000238915	0.000169783	0.000215215
186	Q04941	Proteolipid protein 2	PLP2	1	1	3.86e-05	NA	NA	3.81e-05
187	Q08380	Galectin-3-binding protein	LGALS3BP	4	4	0.000342175	0.000174638	0.000309129	0.000264254
188	Q08722	Leukocyte surface antigen CD47	CD47	2	2	0.000266684	NA	0.000776129	0.000260513
189	Q13201	Multimerin-1;Platelet glycoprotein Ia*;155 kDa platelet multimerin	MMRN1	17	17	0.000216443	4.1e-05	0.000755472	0.000217553
190	Q13418	Integrin-linked protein kinase	ILK	7	7	0.000262818	NA	NA	0.000241129
191	Q13642	Four and a half LIM domains protein 1	FHL1	1	1	0.000119683	NA	0.000202037	0.000120183
192	Q13790	Apolipoprotein F	APOF	2	2	0.000768935	NA	0.000993622	0.000771829
193	Q14624	Inter-alpha-trypsin inhibitor heavy chain H4;70 kDa inter-alpha-trypsin inhibitor heavy chain H4;35 kDa inter-alpha-trypsin inhibitor heavy chain H4	ITIH4	24	24	0.00097935	0.00156496	0.00175193	0.00100463
194	Q14766	Latent-transforming growth factor beta-binding protein 1	LTBP1	8	8	0.000337947	NA	0.000547404	0.000293861
195	Q16643	Drebrin	DBN1	2	2	0.000199646	NA	0.000134078	0.000158329
196	Q562R1	Beta-actin-like protein 2	ACTBL2	4	1	0.0139242	NA	NA	0.0139695
197	Q5VYK3	Proteasome-associated protein ECM29 homolog	ECM29	1	1	0.000187759	NA	0.00375018	0.000182091
198	Q66K66	Transmembrane protein 198	TMEM198	1	1	0.000130972	NA	0.000805738	0.000110996
199	Q6IF99	Olfactory receptor 10K2	OR10K2	1	1	0.00247482	NA	NA	0.00248284
200	Q6Q788	Apolipoprotein A-V	APOA5	6	6	0.000336447	NA	NA	0.000279576
201	Q71U36;P0DPH8;P0DPH7;Q6PEY2	Tubulin alpha-1A chain;Tubulin alpha-3E chain	TUBA1A;TUBA3E	16	0	0.000578871	NA	0.000184801	0.00058145
202	Q7Z406	Myosin-14	MYH14	8	1	0.00202741	NA	0.00305416	0.00203743
203	Q7Z5L0	Vitelline membrane outer layer protein 1 homolog	VMO1	1	1	0.00281564	NA	0.00197352	0.00282938
204	Q86UX7	Fermitin family homolog 3	FERMT3	16	16	0.000104941	7.19e-05	0.000660905	0.000101546
205	Q8TEU7	Rap guanine nucleotide exchange factor 6	RAPGEF6	1	1	0.000376407	NA	NA	0.000346228
206	Q93084	Sarcoplasmic/endoplasmic reticulum calcium ATPase 3	ATP2A3	13	8	0.000522383	0.000442694	0.000804046	0.000524924
207	Q969F9	Hermansky-Pudlak syndrome 3 protein	HPS3	1	1	0.00132484	NA	NA	0.00124113
208	Q9BW60	Elongation of very long chain fatty acids protein 1	ELOVL1	1	1	0.000272299	NA	NA	0.000265387
209	Q9BZL3	Small integral membrane protein 3	SMIM3	1	1	0.00153861	2.84e-05	NA	0.00154674
210	Q9H4B7	Tubulin beta-1 chain	TUBB1	20	12	0.00214607	0.00200825	0.00157908	0.0021847
211	Q9H7X0	N-alpha-acetyltransferase 60	NAA60	1	1	0.00271123	NA	NA	0.00271995
212	Q9H8E8	Cysteine-rich protein 2-binding protein	CSRP2BP	1	1	0.00426848	0.00367521	NA	0.00429034
213	Q9HBI1	Beta-parvin	PARVB	3	3	0.00037478	NA	0.000357472	0.000351491
214	Q9HDC9	Adipocyte plasma membrane-associated protein	APMAP	6	6	0.000247569	0.000120642	0.000327842	0.000281086
215	Q9NTJ5	Phosphatidylinositide phosphatase SAC1	SACM1L	4	4	0.000138015	NA	0.000411984	0.000115427
216	Q9NY65	Tubulin alpha-8 chain	TUBA8	14	4	0.000133531	NA	NA	0.000127393
217	Q9UBW5	Bridging integrator 2	BIN2	1	1	0.000222782	NA	0.000176266	0.000218389
218	Q9ULV4	Coronin-1C	CORO1C	4	4	0.000209228	NA	0.000197415	0.000210274
219	Q9Y217	Myotubularin-related protein 6	MTMR6	1	1	0.000312065	NA	0.000136396	0.00027408
220	Q9Y277	Voltage-dependent anion-selective channel protein 3	VDAC3	6	6	0.000516794	0.000841747	0.000820271	0.00051513
221	Q9Y2D8	Afadin- and alpha-actinin-binding protein	SSX2IP	1	1	0.00244536	NA	NA	0.00163154
222	Q9Y490	Talin-1	TLN1	77	77	0.00219731	0.00165916	0.00286173	0.00216955
223	A0A075B6K4	NA	IGLV3-10	2	2	NA	0.000143652	0.00010958	NA
224	A0A0B4J1V0	NA	IGHV3-15	2	2	NA	0.000267949	0.000134376	NA
225	P0DP08;P0DP06;A0A0C4DH41;P01825;P06331;P01824	Ig heavy chain V-II region NEWM;Ig heavy chain V-II region ARH-77;Ig heavy chain V-II region WAH	IGHV4-61	2	2	NA	0.000589821	0.000670367	NA
226	O95810	Serum deprivation-response protein	SDPR	5	5	NA	0.000267335	0.000272833	NA
227	P00505	Aspartate aminotransferase, mitochondrial	GOT2	3	3	NA	9.06e-05	4.2e-05	NA
228	P01031	Complement C5;Complement C5 beta chain;Complement C5 alpha chain;C5a anaphylatoxin;Complement C5 alpha chain	C5	13	13	NA	0.000129985	0.000214573	NA
229	P04843	Dolichyl-diphosphooligosaccharide--protein glycosyltransferase subunit 1	RPN1	5	5	NA	0.000104088	0.000143807	NA
230	P04844	Dolichyl-diphosphooligosaccharide--protein glycosyltransferase subunit 2	RPN2	2	2	NA	0.000224086	9.37e-05	NA
231	P05156	Complement factor I;Complement factor I heavy chain;Complement factor I light chain	CFI	3	3	NA	0.000159547	9.43e-05	NA
232	P05556	Integrin beta-1	ITGB1	9	9	NA	8.85e-06	0.000272015	NA
233	P07384	Calpain-1 catalytic subunit	CAPN1	3	3	NA	0.00019415	0.000208191	NA
234	P08571	Monocyte differentiation antigen CD14;Monocyte differentiation antigen CD14, urinary form;Monocyte differentiation antigen CD14, membrane-bound form	CD14	2	2	NA	0.000116959	0.000155194	NA
235	P62987;P62979;P0CG47;P0CG48	Ubiquitin-60S ribosomal protein L40;Ubiquitin;60S ribosomal protein L40;Ubiquitin-40S ribosomal protein S27a;Ubiquitin;40S ribosomal protein S27a;Polyubiquitin-B;Ubiquitin;Polyubiquitin-C;Ubiquitin	UBA52;RPS27A;UBB;UBC	3	3	NA	0.00088548	0.000443791	NA
236	P13671	Complement component C6	C6	5	5	NA	0.000383805	0.0002477	NA
237	P22695	Cytochrome b-c1 complex subunit 2, mitochondrial	UQCRC2	1	1	NA	0.000110112	0.000121976	NA
238	P23219	Prostaglandin G/H synthase 1	PTGS1	4	4	NA	0.000201442	0.000324661	NA
239	P23229	Integrin alpha-6;Integrin alpha-6 heavy chain;Integrin alpha-6 light chain;Processed integrin alpha-6	ITGA6	7	7	NA	0.000170344	0.000276958	NA
240	P35858	Insulin-like growth factor-binding protein complex acid labile subunit	IGFALS	2	2	NA	0.000155197	8.43e-05	NA
241	P47756	F-actin-capping protein subunit beta	CAPZB	4	4	NA	0.000206606	0.00014287	NA
242	P48735	Isocitrate dehydrogenase [NADP], mitochondrial	IDH2	7	7	NA	0.000449454	0.000337877	NA
243	P52907	F-actin-capping protein subunit alpha-1	CAPZA1	5	4	NA	0.000318243	0.000237068	NA
244	P60985	Keratinocyte differentiation-associated protein	KRTDAP	2	2	NA	0.00107138	0.00172782	NA
245	P61224;P62834;A6NIZ1	Ras-related protein Rap-1b;Ras-related protein Rap-1A;Ras-related protein Rap-1b-like protein	RAP1B;RAP1A	4	4	NA	0.000565341	0.000573593	NA
246	Q00610	Clathrin heavy chain 1	CLTC	11	11	NA	7.82e-05	0.000327028	NA
247	Q01518	Adenylyl cyclase-associated protein 1	CAP1	4	4	NA	0.000170615	0.00013263	NA
248	Q14165	Malectin	MLEC	2	2	NA	0.000151407	0.000123854	NA
249	Q14697	Neutral alpha-glucosidase AB	GANAB	2	2	NA	0.000122567	7.84e-05	NA
250	Q16698	2,4-dienoyl-CoA reductase, mitochondrial	DECR1	1	1	NA	9.77e-05	9.51e-05	NA
251	Q7LDG7	RAS guanyl-releasing protein 2	RASGRP2	1	1	NA	0.000204778	0.000107295	NA
252	Q96KN2	Beta-Ala-His dipeptidase	CNDP1	2	2	NA	0.000143841	0.000117659	NA
253	Q96PD5	N-acetylmuramoyl-L-alanine amidase	PGLYRP2	8	8	NA	0.000352985	0.000343796	NA
254	Q9H4M9	EH domain-containing protein 1	EHD1	3	1	NA	0.00015233	0.000127116	NA
255	Q9Y6C2	EMILIN-1	EMILIN1	1	1	NA	0.000113039	9.79e-05	NA
256	O95674	Phosphatidate cytidylyltransferase 2	CDS2	2	2	NA	NA	9.87e-05	0.000213829
257	A0A0C4DH38;A0A0J9YXX1	NA	IGHV5-51	2	2	NA	NA	0.00018068	NA
258	O00429	Dynamin-1-like protein	DNM1L	1	1	NA	NA	8.95e-05	NA
259	O14672	Disintegrin and metalloproteinase domain-containing protein 10	ADAM10	4	4	NA	NA	0.000121731	NA
260	O15143	Actin-related protein 2/3 complex subunit 1B	ARPC1B	2	2	NA	NA	0.000133759	NA
261	O75083	WD repeat-containing protein 1	WDR1	1	1	NA	NA	5.43e-05	NA
262	O75390	Citrate synthase, mitochondrial	CS	2	2	NA	NA	5.86e-05	NA
263	O75558	Syntaxin-11	STX11	3	3	NA	NA	0.000146421	NA
264	O95445	Apolipoprotein M	APOM	2	2	NA	NA	0.000333982	NA
265	O95866	Protein G6b	G6B	1	1	NA	NA	9.64e-05	NA
266	P00488	Coagulation factor XIII A chain	F13A1	4	4	NA	NA	0.00016513	NA
267	P00915	Carbonic anhydrase 1	CA1	3	3	NA	NA	0.000128648	NA
268	P04432;P01597;A0A0C4DH73;A0A0C4DH72;P01611	Ig kappa chain V-I region Daudi;Ig kappa chain V-I region DEE;Ig kappa chain V-I region Wes	IGKV1-12;IGKV1-6	2	2	NA	NA	0.00028823	NA
269	P01701	Ig lambda chain V-I region NEW	NA	2	2	NA	NA	0.000285899	NA
270	P02042	Hemoglobin subunit delta	HBD	6	1	NA	NA	0.000889426	NA
271	P02745	Complement C1q subcomponent subunit A	C1QA	2	2	NA	NA	0.000446438	NA
272	P02750	Leucine-rich alpha-2-glycoprotein	LRG1	3	3	NA	NA	0.00010531	NA
273	P02786	Transferrin receptor protein 1;Transferrin receptor protein 1, serum form	TFRC	3	3	NA	NA	8.88e-05	NA
274	P03952	Plasma kallikrein;Plasma kallikrein heavy chain;Plasma kallikrein light chain	KLKB1	4	4	NA	NA	0.000195688	NA
275	P04075	Fructose-bisphosphate aldolase A	ALDOA	3	3	NA	NA	0.000223237	NA
276	P04632	Calpain small subunit 1	CAPNS1	1	1	NA	NA	0.000102652	NA
277	Q99878;Q96KK5;Q9BTM1;Q16777;Q93077;Q7L7L0;Q6FI13;P20671;P0C0S8;P04908	Histone H2A type 1-J;Histone H2A type 1-H;Histone H2A.J;Histone H2A type 2-C;Histone H2A type 1-C;Histone H2A type 3;Histone H2A type 2-A;Histone H2A type 1-D;Histone H2A type 1;Histone H2A type 1-B/E	HIST1H2AJ;HIST1H2AH;H2AFJ;HIST2H2AC;HIST1H2AC;HIST3H2A;HIST2H2AA3;HIST1H2AD;HIST1H2AG;HIST1H2AB	1	1	NA	NA	0.000323393	NA
278	P05976;P08590	Myosin light chain 1/3, skeletal muscle isoform;Myosin light chain 3	MYL1;MYL3	2	2	NA	NA	9.98e-05	NA
279	P06702	Protein S100-A9	S100A9	1	1	NA	NA	7.73e-05	NA
280	P06732	Creatine kinase M-type;Creatine kinase M-type, N-terminally processed	CKM	3	3	NA	NA	0.000180711	NA
281	P07203	Glutathione peroxidase 1	GPX1	2	2	NA	NA	8.99e-05	NA
282	P07237	Protein disulfide-isomerase	P4HB	1	1	NA	NA	7.25e-05	NA
283	P07357	Complement component C8 alpha chain	C8A	3	3	NA	NA	6.34e-05	NA
284	P07358	Complement component C8 beta chain	C8B	3	3	NA	NA	0.000160404	NA
285	P07360	Complement component C8 gamma chain	C8G	2	2	NA	NA	0.00015627	NA
286	P08185	Corticosteroid-binding globulin	SERPINA6	3	3	NA	NA	0.000141065	NA
287	P08319	Alcohol dehydrogenase 4	ADH4	2	2	NA	NA	7.27e-05	NA
288	P08575	Receptor-type tyrosine-protein phosphatase C	PTPRC	5	5	NA	NA	8.05e-05	NA
289	P11142	Heat shock cognate 71 kDa protein	HSPA8	3	3	NA	NA	0.000150145	NA
290	P11171	Protein 4.1	EPB41	6	6	NA	NA	0.000139825	NA
291	P12931;P06239;P06241;P07947	Proto-oncogene tyrosine-protein kinase Src;Tyrosine-protein kinase Lck;Tyrosine-protein kinase Fyn;Tyrosine-protein kinase Yes	SRC;LCK;FYN;YES1	2	2	NA	NA	0.000125821	NA
292	P14618	Pyruvate kinase PKM	PKM	6	6	NA	NA	0.000346738	NA
293	P16109	P-selectin	SELP	3	3	NA	NA	8.38e-05	NA
294	P17301	Integrin alpha-2	ITGA2	3	3	NA	NA	0.00011437	NA
295	P18054	Arachidonate 12-lipoxygenase, 12S-type	ALOX12	2	2	NA	NA	9.53e-05	NA
296	P18428	Lipopolysaccharide-binding protein	LBP	3	3	NA	NA	0.000159889	NA
297	P25311	Zinc-alpha-2-glycoprotein	AZGP1	5	5	NA	NA	0.000208835	NA
298	P26038;P35241;P15311	Moesin;Radixin;Ezrin	MSN;RDX;EZR	6	6	NA	NA	0.000204744	NA
299	P26641	Elongation factor 1-gamma	EEF1G	2	2	NA	NA	0.000112452	NA
300	P27797	Calreticulin	CALR	3	3	NA	NA	0.000131745	NA
301	P27824	Calnexin	CANX	5	5	NA	NA	0.000561323	NA
302	P28066	Proteasome subunit alpha type-5	PSMA5	1	1	NA	NA	9.11e-05	NA
303	P30049	ATP synthase subunit delta, mitochondrial	ATP5D	1	1	NA	NA	0.000112796	NA
304	P30405	Peptidyl-prolyl cis-trans isomerase F, mitochondrial	PPIF	1	1	NA	NA	0.000118975	NA
305	P31146	Coronin-1A	CORO1A	2	2	NA	NA	5.33e-05	NA
306	P31930	Cytochrome b-c1 complex subunit 1, mitochondrial	UQCRC1	1	1	NA	NA	7.02e-05	NA
307	P35611	Alpha-adducin	ADD1	2	2	NA	NA	8.6e-05	NA
308	P36957	Dihydrolipoyllysine-residue succinyltransferase component of 2-oxoglutarate dehydrogenase complex, mitochondrial	DLST	2	2	NA	NA	5.64e-05	NA
309	P40926	Malate dehydrogenase, mitochondrial	MDH2	2	2	NA	NA	0.000168012	NA
310	P43304	Glycerol-3-phosphate dehydrogenase, mitochondrial	GPD2	5	5	NA	NA	0.000134437	NA
311	P45880	Voltage-dependent anion-selective channel protein 2	VDAC2	3	3	NA	NA	0.000248178	NA
312	P47755	F-actin-capping protein subunit alpha-2	CAPZA2	4	3	NA	NA	0.000151703	NA
313	P48047	ATP synthase subunit O, mitochondrial	ATP5O	2	2	NA	NA	6.46e-05	NA
314	P49755	Transmembrane emp24 domain-containing protein 10	TMED10	1	1	NA	NA	8.93e-05	NA
315	P55072	Transitional endoplasmic reticulum ATPase	VCP	3	3	NA	NA	0.000145084	NA
316	P59998	Actin-related protein 2/3 complex subunit 4	ARPC4	1	1	NA	NA	8.68e-05	NA
317	P61026	Ras-related protein Rab-10	RAB10	2	1	NA	NA	0.000331425	NA
318	P61604	10 kDa heat shock protein, mitochondrial	HSPE1	1	1	NA	NA	0.000104101	NA
319	P61626	Lysozyme C	LYZ	1	1	NA	NA	0.000179985	NA
320	P61769	Beta-2-microglobulin;Beta-2-microglobulin form pI 5.3	B2M	2	2	NA	NA	0.000627215	NA
321	P62328	Thymosin beta-4;Hematopoietic system regulatory peptide	TMSB4X	1	1	NA	NA	0.000103213	NA
322	P62873	Guanine nucleotide-binding protein G(I)/G(S)/G(T) subunit beta-1	GNB1	2	2	NA	NA	0.000134727	NA
323	Q00325	Phosphate carrier protein, mitochondrial	SLC25A3	1	1	NA	NA	0.000229654	NA
324	Q06033	Inter-alpha-trypsin inhibitor heavy chain H3	ITIH3	1	1	NA	NA	0.000121684	NA
325	Q08495	Dematin	DMTN	2	2	NA	NA	0.000138258	NA
326	Q13576	Ras GTPase-activating-like protein IQGAP2	IQGAP2	4	4	NA	NA	7.8e-05	NA
327	Q13586	Stromal interaction molecule 1	STIM1	2	2	NA	NA	9.09e-05	NA
328	Q14254	Flotillin-2	FLOT2	8	8	NA	NA	0.000133237	NA
329	Q15485	Ficolin-2	FCN2	1	1	NA	NA	0.000154595	NA
330	Q15942	Zyxin	ZYX	2	2	NA	NA	9.19e-05	NA
331	Q5SQ64	Lymphocyte antigen 6 complex locus protein G6f	LY6G6F	1	1	NA	NA	0.000137613	NA
332	Q8NBJ4	Golgi membrane protein 1	GOLM1	3	3	NA	NA	0.000334735	NA
333	Q8NE86	Calcium uniporter protein, mitochondrial	MCU	1	1	NA	NA	5.42e-05	NA
334	Q8TC12	Retinol dehydrogenase 11	RDH11	1	1	NA	NA	9.26e-05	NA
335	Q96DZ9	CKLF-like MARVEL transmembrane domain-containing protein 5	CMTM5	1	1	NA	NA	0.00030097	NA
336	Q99623	Prohibitin-2	PHB2	2	2	NA	NA	0.000141847	NA
337	Q9BVK6	Transmembrane emp24 domain-containing protein 9	TMED9	1	1	NA	NA	7.56e-05	NA
338	Q9H0U4;P62820;Q92928	Ras-related protein Rab-1B;Ras-related protein Rab-1A;Putative Ras-related protein Rab-1C	RAB1B;RAB1A;RAB1C	4	3	NA	NA	0.000196414	NA
339	Q9HCM4	Band 4.1-like protein 5	EPB41L5	2	2	NA	NA	0.000590707	NA
340	Q9NQC3	Reticulon-4	RTN4	4	4	NA	NA	0.000539441	NA
341	Q9NX76	CKLF-like MARVEL transmembrane domain-containing protein 6	CMTM6	2	2	NA	NA	0.000125611	NA
342	Q9NZN3	EH domain-containing protein 3	EHD3	4	2	NA	NA	0.000178108	NA
343	Q9P273	Teneurin-3	TENM3	1	1	NA	NA	0.00104992	NA
344	Q9UK55	Protein Z-dependent protease inhibitor	SERPINA10	2	2	NA	NA	9.4e-05	NA
345	Q9UPY5	Cystine/glutamate transporter	SLC7A11	1	1	NA	NA	0.00049008	NA
346	Q9Y624	Junctional adhesion molecule A	F11R	2	2	NA	NA	0.000338955	NA
